# Evolutionary trajectory of TRPM2 channel activation by adenosine diphosphate ribose and calcium

**DOI:** 10.1101/2024.03.18.584035

**Authors:** Cheng Ma, Yanping Luo, Congyi Zhang, Cheng Cheng, Ning Hua, Xiaocao Liu, Jianan Wu, Luying Qin, Peilin Yu, Jianhong Luo, Fan Yang, Lin-Hua Jiang, Guojie Zhang, Wei Yang

## Abstract

Ion channel activation upon ligand gating triggers a myriad of biological events and, therefore, evolution of ligand gating mechanism is of fundamental importance. TRPM2, a typical ancient ion channel, is activated by adenosine diphosphate ribose (ADPR) and calcium and its activation has evolved from a simple mode in invertebrates to a more complex one in vertebrates, but the evolutionary process is still unknown. Molecular evolutionary analysis of TRPM2s from more than 280 different animal species has revealed that, the C-terminal NUDT9-H domain has evolved from an enzyme to a ligand binding site for activation, while the N-terminal MHR domain maintains a conserved ligand binding site. Calcium gating pattern has also evolved, from one Ca^2+^-binding site as in sea anemones to three sites as in human. Importantly, we identified a new group represented by olTRPM2, which has a novel gating mode and fills the missing link of the channel gating evolution. We conclude that the TRPM2 ligand binding or activation mode evolved through at least three identifiable stages in the past billion years from simple to complicated and coordinated. Such findings benefit the evolutionary investigations of other channels and proteins.
