## Supplementary material for "Evolutionary trajectory of TRPM2 channel activation by adenosine diphosphate ribose and calcium": Table S1 Acession information of 89 TRPM2 sequences.xlsx

### Sheet: Sheet1
Table S1. Accession numbers, species, phyla and other information of 89 TRPM2 sequences used in this study.
17 representatives are highlighted
Number	Sequence Name	Accession No.	Species	Position "1349" as in hsTRPM2
	Chordata
	Mammalia
1	tr|G3VLH0|G3VLH0_SARHA/1-1518 Transient receptor potential cation channel subfamily M member 2 OS=Sarcophilus harrisii OX=9305 GN=TRPM2 PE=4 SV=1	G3VLH0	Sarcophilus harrisii	H
2	tr|G3T0U9|G3T0U9_LOXAF/1-1500 Transient receptor potential cation channel subfamily M member 2 OS=Loxodonta africana OX=9785 GN=TRPM2 PE=4 SV=1	G3T0U9	Loxodonta africana	Q
3	tr|G1PHK5|G1PHK5_MYOLU/1-1557 Transient receptor potential cation channel subfamily M member 2 OS=Myotis lucifugus OX=59463 GN=TRPM2 PE=4 SV=1	G1PHK5	Myotis lucifugus	Q
4	tr|L5M6D4|L5M6D4_MYODS/1-1479 Transient receptor potential cation channel subfamily M member 2 OS=Myotis davidii OX=225400 GN=MDA_GLEAN10004975 PE=4 SV=1	L5M6D4	Myotis davidii	Q
5	tr|F6Y8X2|F6Y8X2_HORSE/1-1553 Transient receptor potential cation channel subfamily M member 2 OS=Equus caballus OX=9796 GN=TRPM2 PE=4 SV=1	F6Y8X2	Equus caballus	Q
6	tr|A0A091DZ55|A0A091DZ55_FUKDA/1-1532 Transient receptor potential cation channel subfamily M member 2 OS=Fukomys damarensis OX=885580 GN=H920_10480 PE=4 SV=1	A0A091DZ55	Fukomys damarensi	H
7	tr|W5PQW5|W5PQW5_SHEEP/1-1493 Transient receptor potential cation channel subfamily M member 2 OS=Ovis aries OX=9940 GN=TRPM2 PE=4 SV=1	W5PQW5	Ovis aries	Q
8	tr|A0A212CIU4|A0A212CIU4_CEREH/1-1465 Uncharacterized protein OS=Cervus elaphus hippelaphus OX=46360 GN=Celaphus_00012862 PE=4 SV=1	A0A212CIU4	Cervus elaphus hippelaphus	Q
9	tr|E1BFK7|E1BFK7_BOVIN/1-1499 Transient receptor potential cation channel subfamily M member 2 OS=Bos taurus OX=9913 GN=TRPM2 PE=4 SV=1	E1BFK7	Bos taurus	Q
10	tr|L8HV59|L8HV59_9CETA/1-1538 Transient receptor putative cation channel subfamily M member 2 OS=Bos mutus OX=72004 GN=M91_12156 PE=4 SV=1	L8HV59	Bos mutus	Q
11	tr|I3LDC8|I3LDC8_PIG/1-1538 Transient receptor potential cation channel subfamily M member 2 OS=Sus scrofa OX=9823 GN=TRPM2 PE=4 SV=2	I3LDC8	Sus scrofa	Q
12	tr|G1LW30|G1LW30_AILME/1-1558 Transient receptor potential cation channel subfamily M member 2 OS=Ailuropoda melanoleuca OX=9646 GN=TRPM2 PE=4 SV=1	G1LW30	Ailuropoda melanoleuca	Q
13	tr|M3WAX8|M3WAX8_FELCA/1-1502 Transient receptor potential cation channel subfamily M member 2 OS=Felis catus OX=9685 GN=TRPM2 PE=4 SV=2	M3WAX8	Felis catus	Q
14	tr|M3YFH1|M3YFH1_MUSPF/1-1496 Transient receptor potential cation channel subfamily M member 2 OS=Mustela putorius furo OX=9669 GN=TRPM2 PE=4 SV=1	M3YFH1	Mustela putorius furo	Q
15	tr|A0A2U3ZQY2|A0A2U3ZQY2_ODORO/1-1479 transient receptor potential cation channel subfamily M member 2 OS=Odobenus rosmarus divergens OX=9708 GN=TRPM2 PE=4 SV=1	A0A2U3ZQY2	Odobenus rosmarus divergens	Q
16	tr|G5BG11|G5BG11_HETGA/1-1546 Transient receptor potential cation channel subfamily M member 2 OS=Heterocephalus glaber OX=10181 GN=GW7_06813 PE=4 SV=1	G5BG11	Heterocephalus glaber	H
17	tr|A0A1S3G445|A0A1S3G445_DIPOR/1-1623 LOW QUALITY PROTEIN: transient receptor potential cation channel subfamily M member 2 OS=Dipodomys ordii OX=10020 GN=Trpm2 PE=4	A0A1S3G445	Dipodomys ordii	H
18	sp|E9PTA2|TRPM2_RAT/1-1507 Transient receptor potential cation channel subfamily M member 2 OS=Rattus norvegicus OX=10116 GN=Trpm2 PE=1 SV=3	E9PTA2	Rattus norvegicus	Q
19	sp|Q91YD4|TRPM2_MOUSE/1-1506 Transient receptor potential cation channel subfamily M member 2 OS=Mus musculus OX=10090 GN=Trpm2 PE=1 SV=2	Q91YD4	Mus musculus	Q
20	tr|I3MYM4|I3MYM4_ICTTR/1-1499 Transient receptor potential cation channel subfamily M member 2 OS=Ictidomys tridecemlineatus OX=43179 GN=TRPM2 PE=4 SV=2	I3MYM4	Ictidomys tridecemlineatus	H
21	tr|A0A250YM93|A0A250YM93_CASCN/1-1502 Transient receptor potential cation channel subfamily M member 2 OS=Castor canadensis OX=51338 GN=TRPM2 PE=4 SV=1	A0A250YM93	Castor canadensis	H
22	tr|A0A173DW62|A0A173DW62_CASFI/1-1502 Transient receptor potential cation channel subfamily M member 2 OS=Castor fiber OX=10185 GN=Trpm2 PE=2 SV=1	A0A173DW62	Castor fiber	H
23	tr|H0VV55|H0VV55_CAVPO/1-1502 Transient receptor potential cation channel subfamily M member 2 OS=Cavia porcellus OX=10141 GN=TRPM2 PE=4 SV=2	H0VV55	Cavia porcellus	H
24	tr|A0A096NIE1|A0A096NIE1_PAPAN/1-1475 Transient receptor potential cation channel subfamily M member 2 OS=Papio anubis OX=9555 GN=TRPM2 PE=4 SV=2	A0A096NIE1	Papio anubis	Y
25	tr|A0A2K5XG95|A0A2K5XG95_MANLE/1-1552 Transient receptor potential cation channel subfamily M member 2 OS=Mandrillus leucophaeus OX=9568 GN=TRPM2 PE=4 SV=1	A0A2K5XG95	Mandrillus leucophaeus	Y
26	tr|A0A2K5ELI8|A0A2K5ELI8_AOTNA/1-1496 Transient receptor potential cation channel subfamily M member 2 OS=Aotus nancymaae OX=37293 GN=TRPM2 PE=4 SV=1	A0A2K5ELI8	Aotus nancymaae	H
27	tr|A0A2K6T434|A0A2K6T434_SAIBB/1-1503 Transient receptor potential cation channel subfamily M member 2 OS=Saimiri boliviensis boliviensis OX=39432 GN=TRPM2 PE=4 SV=1	A0A2K6T434	Saimiri boliviensis boliviensis	H
28	tr|A0A2K5M7E4|A0A2K5M7E4_CERAT/1-1542 Transient receptor potential cation channel subfamily M member 2 OS=Cercocebus atys OX=9531 GN=TRPM2 PE=4 SV=1	A0A2K5M7E4	Cercocebus atys	Y
29	tr|A0A2K6MPU1|A0A2K6MPU1_RHIBE/1-1552 Transient receptor potential cation channel subfamily M member 2 OS=Rhinopithecus bieti OX=61621 GN=TRPM2 PE=4 SV=1	A0A2K6MPU1	Rhinopithecus bieti	Y
30	tr|A0A2K6PNZ3|A0A2K6PNZ3_RHIRO/1-1552 Transient receptor potential cation channel subfamily M member 2 OS=Rhinopithecus roxellana OX=61622 GN=TRPM2 PE=4 SV=1	A0A2K6PNZ3	Rhinopithecus roxellana	Y
31	tr|A0A0D9R5H8|A0A0D9R5H8_CHLSB/1-1552 Transient receptor potential cation channel subfamily M member 2 OS=Chlorocebus sabaeus OX=60711 GN=TRPM2 PE=4 SV=1	A0A0D9R5H8	Chlorocebus sabaeus	Y
32	tr|A0A2K6B614|A0A2K6B614_MACNE/1-1556 Transient receptor potential cation channel subfamily M member 2 OS=Macaca nemestrina OX=9545 GN=TRPM2 PE=4 SV=1	A0A2K6B614	Macaca nemestrina	Y
33	tr|G7P053|G7P053_MACFA/1-1552 Uncharacterized protein OS=Macaca fascicularis OX=9541 GN=EGM_12119 PE=4 SV=1	G7P053	Macaca fascicularis	Y
34	tr|I2CU75|I2CU75_MACMU/1-1502 Transient receptor potential cation channel subfamily M member 2 OS=Macaca mulatta OX=9544 GN=TRPM2 PE=2 SV=1	I2CU75	Macaca mulatta	Y
35	tr|A0A3Q0DZQ9|A0A3Q0DZQ9_TARSY transient receptor potential cation channel subfamily M member 2 isoform X1 OS=Tarsius syrichta OX=1868482 GN=TRPM2 PE=3 SV=1	A0A3Q0DZQ9	Tarsius syrichta	H
36	tr|H0XB60|H0XB60_OTOGA/1-1551 Transient receptor potential cation channel subfamily M member 2 OS=Otolemur garnettii OX=30611 GN=TRPM2 PE=4 SV=1	H0XB60	Otolemur garnettii	H
37	tr|A0A2K5S423|A0A2K5S423_CEBCA/1-1503 Transient receptor potential cation channel subfamily M member 2 OS=Cebus capucinus imitator OX=1737458 GN=TRPM2 PE=4 SV=1	A0A2K5S423	Cebus capucinus imitator	H
38	tr|U3C2K7|U3C2K7_CALJA/1-1497 Transient receptor potential cation channel subfamily M member 2 OS=Callithrix jacchus OX=9483 GN=TRPM2 PE=2 SV=1	U3C2K7	Callithrix jacchus	H
39	tr|A0A2K6EEQ2|A0A2K6EEQ2_PROCO/1-1496 Transient receptor potential cation channel subfamily M member 2 OS=Propithecus coquereli OX=379532 GN=TRPM2 PE=4 SV=1	A0A2K6EEQ2	Propithecus coquereli	H
40	tr|A0A2I2YI35|A0A2I2YI35_GORGO/1-1503 Transient receptor potential cation channel subfamily M member 2 OS=Gorilla gorilla gorilla OX=9595 GN=TRPM2 PE=4 SV=1	A0A2I2YI35	Gorilla gorilla gorilla	Y
41	sp|O94759|TRPM2_HUMAN/1-1503 Transient receptor potential cation channel subfamily M member 2 OS=Homo sapiens OX=9606 GN=TRPM2 PE=1 SV=2	O94759	Homo sapiens	Y
	Reptilia
42	tr|K7FTD4|K7FTD4_PELSI/1-1411 Transient receptor potential cation channel subfamily M member 2 OS=Pelodiscus sinensis OX=13735 GN=TRPM2 PE=4 SV=1	K7FTD4	Pelodiscus sinensis	H
43	tr|M7BXS3|M7BXS3_CHEMY/1-1504 Transient receptor potential cation channel subfamily M member 2 OS=Chelonia mydas OX=8469 GN=UY3_00126 PE=4 SV=1	M7BXS3	Chelonia mydas	H
44	tr|A0A3Q0HJ14|A0A3Q0HJ14_ALLSI transient receptor potential cation channel subfamily M member 2 OS=Alligator sinensis OX=38654 GN=TRPM2 PE=3 SV=1	A0A3Q0HJ14	Alligator sinensis	H
45	XP_020643158.1 transient receptor potential cation channel subfamily M member 2 [Pogona vitticeps]	XP_020643158.1	Pogona vitticeps	H
	Amphibia
46	tr|A0A1L8HBQ4|A0A1L8HBQ4_XENLA/1-1500 Uncharacterized protein OS=Xenopus laevis OX=8355 GN=XELAEV_18016555mg PE=4 SV=1	A0A1L8HBQ4	Xenopus laevis	H
47	tr|F7BER9|F7BER9_XENTR/1-1490 Transient receptor potential cation channel subfamily M member 2 OS=Xenopus tropicalis OX=8364 PE=4 SV=1	F7BER9	Xenopus tropicalis	H
	Osteichthyes (Bony Fish)
48	tr|H3B0C1|H3B0C1_LATCH/1-1473 Transient receptor potential cation channel subfamily M member 2 OS=Latimeria chalumnae OX=7897 GN=TRPM2 PE=4 SV=1	H3B0C1	Latimeria chalumnae	D
49	tr|H2MNZ1|H2MNZ1_ORYLA/1-1425 Transient receptor potential cation channel, subfamily M, member 2 OS=Oryzias latipes OX=8090 PE=4 SV=1	H2MNZ1	Oryzias latipes	D
50	tr|M4AMT6|M4AMT6_XIPMA/1-1403 Transient receptor potential cation channel, subfamily M, member 2 OS=Xiphophorus maculatus OX=8083 PE=4 SV=1	M4AMT6	Xiphophorus maculatus	D
51	tr|A0A096MCP0|A0A096MCP0_POEFO/1-1533 Transient receptor potential cation channel, subfamily M, member 2 OS=Poecilia formosa OX=48698 PE=4 SV=1	A0A096MCP0	Poecilia formosa	D
52	tr|G3NS99|G3NS99_GASAC/1-1428 Transient receptor potential cation channel, subfamily M, member 2 OS=Gasterosteus aculeatus OX=69293 PE=4 SV=1	G3NS99	Gasterosteus aculeatus	D
53	tr|A0A2I4BWU8|A0A2I4BWU8_9TELE/1-1458 transient receptor potential cation channel subfamily M member 2 OS=Austrofundulus limnaeus OX=52670 GN=trpm2 PE=4 SV=1	A0A2I4BWU8	Austrofundulus limnaeus	D
54	tr|A0A1A7X7P7|A0A1A7X7P7_9TELE/1-1457 Transient receptor potential cation channel, subfamily M, member 2 OS=Iconisemion striatum OX=60296 GN=TRPM2 PE=4 SV=1	A0A1A7X7P7	Iconisemion striatum	D
55	tr|A0A1A8QB26|A0A1A8QB26_9TELE/1-1460 Transient receptor potential cation channel, subfamily M, member 2 OS=Nothobranchius rachovii OX=451742 GN=TRPM2 PE=4 SV=1	A0A1A8QB26	Nothobranchius rachovii	D
56	tr|A0A1A8LQ13|A0A1A8LQ13_9TELE/1-1464 Transient receptor potential cation channel, subfamily M, member 2 OS=Nothobranchius pienaari OX=704102 GN=TRPM2 PE=4 SV=1	A0A1A8LQ13	Nothobranchius pienaari	D
57	tr|A0A1A8JP72|A0A1A8JP72_NOTKU/1-1444 Transient receptor potential cation channel, subfamily M, member 2 (Fragment) OS=Nothobranchius kuhntae OX=321403 GN=TRPM2 PE=4	A0A1A8JP72	Nothobranchius kuhntae	D
58	tr|A0A1A8BQG8|A0A1A8BQG8_9TELE/1-1456 Transient receptor potential cation channel, subfamily M, member 2 OS=Nothobranchius kadleci OX=1051664 GN=TRPM2 PE=4 SV=1	A0A1A8BQG8	Nothobranchius kadleci	D
59	tr|A0A1A7ZCI0|A0A1A7ZCI0_NOTFU/1-1456 Transient receptor potential cation channel, subfamily M, member 2 OS=Nothobranchius furzeri OX=105023 GN=TRPM2 PE=4 SV=1	A0A1A7ZCI0	Nothobranchius furzeri	D
60	tr|W5MUC8|W5MUC8_LEPOC/1-1438 Transient receptor potential cation channel, subfamily M, member 2 OS=Lepisosteus oculatus OX=7918 PE=4 SV=1	W5MUC8	Lepisosteus oculatus	D
61	tr|A0A2D0R291|A0A2D0R291_ICTPU/1-1503 transient receptor potential cation channel subfamily M member 2 OS=Ictalurus punctatus OX=7998 GN=trpm2 PE=4 SV=1	A0A2D0R291	Ictalurus punctatus	Y
62	tr|S5TZ89|S5TZ89_DANRE/1-1470 Transient receptor potential melastatin 2 OS=Danio rerio OX=7955 GN=trpm2 PE=2 SV=1	S5TZ89	Danio rerio	H
	Chondrichthyes
63	XP_007888801.1 PREDICTED: transient receptor potential cation channel subfamily M member 2 isoform X1 [Callorhinchus milii]	XP_007888801.1	Callorhinchus milii	D
	Aves
64	XP_015726741.1 transient receptor potential cation channel subfamily M member 2 [Coturnix japonica]	XP_015726741.1	Coturnix japonica	H
65	tr|A0A093H1R1|A0A093H1R1_STRCA/1-1501 Transient receptor potential cation channel subfamily M member 2 (Fragment) OS=Struthio camelus australis OX=441894 GN=N308_038	A0A093H1R1	Struthio camelus australis	H
66	tr|A0A099ZFX2|A0A099ZFX2_TINGU/1-1501 Transient receptor potential cation channel subfamily M member 2 (Fragment) OS=Tinamus guttatus OX=94827 GN=N309_10584 PE=4 SV=	A0A099ZFX2	Tinamus guttatus	H
67	tr|A0A226PVV4|A0A226PVV4_COLVI/1-1432 Uncharacterized protein OS=Colinus virginianus OX=9014 GN=H355_006356 PE=4 SV=1	A0A226PVV4	Colinus virginianus	H
68	tr|A0A226MTR8|A0A226MTR8_CALSU/1-1379 Uncharacterized protein OS=Callipepla squamata OX=9009 GN=ASZ78_003628 PE=4 SV=1	A0A226MTR8	Callipepla squamata	H
69	tr|A0A0Q3URW1|A0A0Q3URW1_AMAAE/1-1541 Transient receptor potential cation channel subfamily M member 2 OS=Amazona aestiva OX=12930 GN=AAES_102601 PE=4 SV=1	A0A0Q3URW1	Amazona aestiva	H
70	tr|A0A093GIH2|A0A093GIH2_DRYPU/1-1505 Transient receptor potential cation channel subfamily M member 2 (Fragment) OS=Dryobates pubescens OX=118200 GN=N307_05710 PE=4	A0A093GIH2	Dryobates pubescens	H
71	tr|U3IK56|U3IK56_ANAPL/1-1499 Transient receptor potential cation channel subfamily M member 2 OS=Anas platyrhynchos OX=8839 GN=TRPM2 PE=4 SV=1	U3IK56	Anas platyrhynchos	H
72	tr|A0A091IG28|A0A091IG28_CALAN/1-1517 Transient receptor potential cation channel subfamily M member 2 (Fragment) OS=Calypte anna OX=9244 GN=N300_15885 PE=4 SV=1	A0A091IG28	Calypte anna	H
73	tr|U3JKZ9|U3JKZ9_FICAL/1-1504 Transient receptor potential cation channel subfamily M member 2 OS=Ficedula albicollis OX=59894 GN=TRPM2 PE=4 SV=1	U3JKZ9	Ficedula albicollis	H
74	tr|A0A093EDY7|A0A093EDY7_9AVES/1-1513 Transient receptor potential cation channel subfamily M member 2 (Fragment) OS=Pterocles gutturalis OX=240206 GN=N339_01409 PE=	A0A093EDY7	Pterocles gutturalis	H
75	tr|A0A091JL59|A0A091JL59_EGRGA/1-1520 Transient receptor potential cation channel subfamily M member 2 (Fragment) OS=Egretta garzetta OX=188379 GN=Z169_10829 PE=4 SV	A0A091JL59	Egretta garzetta	H
76	tr|A0A093TM48|A0A093TM48_PHACA/1-1490 Transient receptor potential cation channel subfamily M member 2 (Fragment) OS=Phalacrocorax carbo OX=9209 GN=N336_02823 PE=4 S	A0A093TM48	Phalacrocorax carbo	H
77	tr|A0A2I0LUQ5|A0A2I0LUQ5_COLLI/1-1508 Transient receptor potential cation channel, subfamily M, member 2 OS=Columba livia OX=8932 GN=TRPM2 PE=4 SV=1	A0A2I0LUQ5	Columba livia	H
78	tr|A0A0A0B1Q5|A0A0A0B1Q5_CHAVO/1-1499 Transient receptor potential cation channel subfamily M member 2 (Fragment) OS=Charadrius vociferus OX=50402 GN=N301_12699 PE=4	A0A0A0B1Q5	Charadrius vociferus	H
79	tr|A0A091UXQ3|A0A091UXQ3_NIPNI/1-1505 Transient receptor potential cation channel subfamily M member 2 (Fragment) OS=Nipponia nippon OX=128390 GN=Y956_12559 PE=4 SV=	A0A091UXQ3	Nipponia nippon	H
80	tr|F1NGK6|F1NGK6_CHICK/1-1508 Transient receptor potential cation channel subfamily M member 2 OS=Gallus gallus OX=9031 GN=TRPM2 PE=4 SV=2	F1NGK6	Gallus gallus	H
81	tr|G1MY44|G1MY44_MELGA/1-1495 Transient receptor potential cation channel subfamily M member 2 OS=Meleagris gallopavo OX=9103 GN=TRPM2 PE=4 SV=1	G1MY44	Meleagris gallopavo	H
82	tr|A0A218UBL8|A0A218UBL8_9PASE/1-1508 Transient receptor potential cation channel subfamily M member 2 OS=Lonchura striata domestica OX=299123 GN=TRPM2 PE=4 SV=1	A0A218UBL8	Lonchura striata domestica	H
83	tr|A0A093NWF7|A0A093NWF7_PYGAD/1-1513 Transient receptor potential cation channel subfamily M member 2 OS=Pygoscelis adeliae OX=9238 GN=AS28_14364 PE=4 SV=1	A0A093NWF7	Pygoscelis adeliae	H
	Cephalochordata
84	XP_002592165.1 hypothetical protein BRAFLDRAFT_88112 [Branchiostoma floridae]	XP_002592165.1	Branchiostoma floridae	D
	Invertebrate
85	XP_004993318.1 Nudt9 protein [Salpingoeca rosetta]	XP_004993318.1	Salpingoeca rosetta	D
86	XP_002116621.1 hypothetical protein TRIADDRAFT_60588 [Trichoplax adhaerens]	XP_002116621.1	Trichoplax adhaerens	D
87	6CO7_1|Chains A,B,C,D|Predicted protein|Nematostella vectensis (45351)	6CO7_1	Nematostella vectensis	D
88	ELU00429.1 hypothetical protein CAPTEDRAFT_220620 [Capitella teleta]	ELU00429.1	Capitella teleta	D
89	XP_011664678.1 PREDICTED: transient receptor potential cation channel subfamily M member 2 isoform X7 [Strongylocentrotus purpuratus]	XP_011664678.1	Strongylocentrotus purpuratus	D
Species of special interests
Number	Sequence Name	Accession No.	Species	Position "1349" as in hsTRPM2	Nudix-box
1	XP_028662026.1 transient receptor potential cation channel subfamily M member 2-like [Erpetoichthys calabaricus]	XP_028662026.1	Erpetoichthys calabaricus	D	IL
2	XP_043916462.1 transient receptor potential cation channel subfamily M member 2-like [Protopterus annectens]	XP_043916462.1	Protopterus annectens	D	VL
3	XP_028925184.1 transient receptor potential cation channel subfamily M member 2 isoform X1 [Ornithorhynchus anatinus]	XP_028925184.1	Ornithorhynchus anatinus	H	IL
4	XP_006169523.1/1-1502 transient receptor potential cation channel subfamily M member 2 isoform X1 Tupaia chinensis	XP_006169523	Tupaia chinensis	H	IL
5	tr|A0A099ZFX2|A0A099ZFX2_TINGU/1-1501 Transient receptor potential cation channel subfamily M member 2 (Fragment) OS=Tinamus guttatus OX=94827 GN=N309_10584 PE=4 SV=	A0A099ZFX2	Tinamus guttatus	H	IL
6	tr|U3C2K7|U3C2K7_CALJA/1-1497 Transient receptor potential cation channel subfamily M member 2 OS=Callithrix jacchus OX=9483 GN=TRPM2 PE=2 SV=1	U3C2K7	Callithrix jacchus	H	IL
