## Supplementary material for "Evolutionary trajectory of TRPM2 channel activation by adenosine diphosphate ribose and calcium": Table S3 mutations investigated in others and our study-v5.xlsx

### Sheet: Full
Table S3. Summary of activation results of mutants in the domains discussed in current study for nv, ol, dr, mm and hsTRPM2s.
Species	Mutation	Activation current (Im/Iwt)	Short Description （activation current of mutants compared to that of WT）	Source
N-ADPR binding pocket
hsTRPM2	K178A	~90%	Almost No affect	Ref.T2.
	E298A	~60%	Reduced	Ref.T2.
	R358A	~80%	Reduced a little	Ref.T2.
	M215A	~15%	Largely reduced	Ref.T2.
	Y295A	~10%	Largely reduced	Ref.T2.
	R302A	<10%	Largely reduced	Ref.T2.
	R302A/R358A	~0-1%	Almost no activation	Ref.T2.
	G333A	~10%	Largely reduced	Current Study
	T336A	~0%	Almost no activation	Current Study
	T339A	~100% or larger	No affect	Current Study
drTRPM2	K154A	~76%	Reduced	Ref.T1.
	Y271A	~40%	Reduced	Ref.T1.
	E274A	~50%	Reduced	Ref.T1.
	R278A	~40%	Reduced	Ref.T1.
	R334A	~40%	Reduced	Ref.T1.
	R278A/R334A	~0%	Almost no activation	Ref.T1.
olTRPM2	G298A	~0%	Almost no activation	Current Study
	T301A	~0%	Almost no activation	Current Study
	T304A	~0%	Almost no activation	Current Study
nvTRPM2	G304A	~36%	Reduced	Current Study
	T307A	~33%	Reduced	Current Study
	T310A	~0%	Almost no activation	Current Study
C-Nudt9-H domain
hsTRPM2	△Nudt9-H	~0-1%	Almost no activation	Ref.T2,T3,T4,T5
mmTRPM2	△Nudt9-H	~0%	Almost no activation	Current Study
drTRPM2	△Nudt9-H	~0%	Almost no activation	Ref.T1.
olTRPM2	△Nudt9-H	~90%	Almost No affect	Current Study
nvTRPM2	△Nudt9-H	~60%-100%,depend on ADPR used for activation	Almost No affect or reduced	Ref.T3,T12
hsTRPM2	Y1349A	~0%	Almost no activation	Ref.T7.
	Y1349I	~4%	Largely reduced	Ref.T7.
	Y1349F	~86%	Reduced a little	Ref.T7.
	Y1349S	~0%	Almost no activation	Ref.T7.
	Y1349W	~0%	Almost no activation	Ref.T7.
	Y1349D	~0%	Almost no activation	Current Study
	Y1349H	~100% or larger	No affect	Current Study
	Y1349Q	~50%	Reduced	Current Study
mmTRPM2	Q1345Y	~100% or larger	No affect	Current Study
hsTRPM2	N1362D	~1%	Almost no activation	Ref.T8.
nvTRPM2	N1365D	~100% or larger	No affect	Ref.T3,T9
S2-S3 calcium binding site
hsTRPM2	E843A	~100% or larger	No affect	Ref.T10.
	E843D	~0%	Almost no activation	Ref.T10.
	E843Q	~10%	Largely reduced	Ref.T10.
	Q846A	~50%	reduced	Ref.T10.
	Q846E	~70%	reduced	Ref.T10.
	Q846K	~1%	Largely reduced	Ref.T10.
	N869A	~0%	Almost no activation	Ref.T10.
	N869D	~100% or larger	No affect	Ref.T10.
	N869K	~1%	Largely reduced	Ref.T10.
	D872A	~0%	Almost no activation	Ref.T10.
	D872K	~0%	Almost no activation	Ref.T10.
	D872N	~0%	Almost no activation	Ref.T10.
olTRPM2	E828A	~0%	Almost no activation	Current Study
	Q831A	~100% or larger	No affect	Current Study
	N854A	~0%	Almost no activation	Current Study
	D857A	~0%	Almost no activation	Current Study
nvTRPM2	E893A	~0%	Almost no activation	Ref.T10.
	E893D	~0%	Almost no activation	Ref.T10.
	E893Q	~0%	Almost no activation	Ref.T10.
	Q896K	~0%	Almost no activation	Ref.T10.
	N918A	~0%	Almost no activation	Ref.T10.
	N918K	~0%	Almost no activation	Ref.T10.
	D921A	~0%	Almost no activation	Ref.T10.
	D921K	~0%	Almost no activation	Ref.T10.
	D921N	~0%	Almost no activation	Ref.T10.
EF-loop for calcium activation
hsTRPM2	D278A	~0%	Almost no activation	Ref.T11.
	D267A	~60%	Reduced	Ref.T11.
drTRPM2	D250A	~40%	Reduced	Current Study
	D239A	~10%	Largely reduced	Current Study
olTRPM2	D243A	~18%	Largely reduced	Current Study
	D232A	~58%	Reduced	Current Study
nvTRPM2	D247A	~45%	Reduced	Current Study
	E236A	~100% or larger	No affect	Current Study
IQ-like motif for calcium activation
hsTRPM2	IQ-mut(406IQDIVRRRQLL416/406AADIVAAAQLA416)	largfly affected(~0%)	Almost no activation	Ref.T6
	Note:	Activation current (Im/Iwt)	Short Description （activation current of mutants compared to that of WT）
		<1%	Almost no activation
		1-20%	Largely reduced
		21-80%	reduced
		81-99%	Almost no affect
		100% or larger	No (decreasing) affect
Table Refs.
Ref.T1. Huang, Y., Winkler, P.A., Sun, W., Lu, W., and Du, J. (2018). Architecture of the TRPM2 channel and its activation mechanism by ADP-ribose and calcium. Nature 562, 145-149.
Ref.T2. Huang, Y., Roth, B., Lu, W., and Du, J. (2019). Ligand recognition and gating mechanism through three ligand-binding sites of human TRPM2 channel. Elife 8.
Ref.T3. Kuhn, F.J., Kuhn, C., Winking, M., Hoffmann, D.C., and Luckhoff, A. (2016). ADP-Ribose Activates the TRPM2 Channel from the Sea Anemone Nematostella vectensis Independently of the NUDT9H Domain. PLoS One 11, e0158060.
Ref.T4. Wehage, E., Eisfeld, J., Heiner, I., Jungling, E., Zitt, C., and Luckhoff, A. (2002). Activation of the cation channel long transient receptor potential channel 2 (LTRPC2) by hydrogen peroxide. A splice variant reveals a mode of activation independent of ADP-ribose. J Biol Chem 277, 23150-23156.
Ref.T5. Wang, L., Fu, T.M., Zhou, Y., Xia, S., Greka, A., and Wu, H. (2018). Structures and gating mechanism of human TRPM2. Science 362.
Ref.T6. Du, J., Xie, J., and Yue, L. (2009). Intracellular calcium activates TRPM2 and its alternative spliced isoforms. Proc Natl Acad Sci U S A 106, 7239-7244.
Ref.T7. Yu, P., Liu, Z., Yu, X., Ye, P., Liu, H., Xue, X., Yang, L., Li, Z., Wu, Y., Fang, C., et al. (2019). Direct Gating of the TRPM2 Channel by cADPR via Specific Interactions with the ADPR Binding Pocket. Cell Rep 27, 3684-3695 e3684.
Ref.T8.Kühn FJ, Lückhoff A. Sites of the NUDT9-H domain critical for ADP-ribose activation of the cation channel TRPM2. J Biol Chem. 2004; 279(45):46431–7. PMID: 15347676.
Ref.T9. Kühn FJ, Kühn C, Lückhoff A. Functional characterisation of a TRPM2 orthologue from the sea anemone Nematostella vectensis in human cells. Sci Rep. 2015; 5:8032. doi: 10.1038/srep08032 PMID:25620041.
Ref.T10. Luo, Y.H., Yu, X.F., Ma, C., Yang, F., and Yang, W. (2019). Effects of calcium-binding sites in the S2-S3 loop on human and Nematostella vectensis TRPM2 channel gating processes. J Zhejiang Univ-Sc B 20, 972-982.
Ref.T11. Luo, Y., Yu, X., Ma, C., Luo, J., and Yang, W. (2018). Identification of a Novel EF-Loop in the N-terminus of TRPM2 Channel Involved in Calcium Sensitivity. Frontiers in Pharmacology 9, 581.
Ref.T12. Iordanov, I., Toth, B., Szollosi, A., and Csanady, L. (2019). Enzyme activity and selectivity filter stability of ancient TRPM2 channels were simultaneously lost in early vertebrates. Elife 8.
