## Supplementary material for "Evolutionary trajectory of TRPM2 channel activation by adenosine diphosphate ribose and calcium": Table S4 TRPM2 data 289seq.xlsx

### Sheet: Sheet1
Table S4. A brief summary of residues distributions at position correspond to Y1349 of hsTRPM2 based on an independent new dataset containing 289 TRPM2 sequences.
Number	Sequence Name	Accession No.	Species	Length	Residues corresponds to 1349 of hsTRPM2
	Placozoa				All "D" [few exceptiuonals: 1 might be "K" or "Y"(018); 1 "Y"(025)]
1	RDD39507.1/1-1592 Transient receptor potential cation channel subfamily M member 2 Trichoplax sp. H2	RDD39507	Trichoplax sp. H2	1592
	Cnidaria
2	XP_027048409.1/1-1607 transient receptor potential cation channel subfamily M member 2-like Pocillopora damicornis	XP_027048409	Pocillopora damicornis	1607
3	XP_022782640.1/1-1607 LOW QUALITY PROTEIN: transient receptor potential cation channel subfamily M member 2-like Stylophora pistillata	XP_022782640	Stylophora pistillata	1607
4	XP_020911280.1/1-1591 transient receptor potential cation channel subfamily M member 2 isoform X1 Exaiptasia diaphana	XP_020911280	Exaiptasia diaphana	1591
5	XP_020609324.1/1-1546 transient receptor potential cation channel subfamily M member 2-like isoform X1 Orbicella faveolata	XP_020609324	Orbicella faveolata	1546
6	XP_044177703.1/1-1588 transient receptor potential cation channel subfamily M member-like 2 Acropora millepora	XP_044177703	Acropora millepora	1588
7	XP_032225133.1/1-1571 transient receptor potential cation channel subfamily M member-like 2 isoform X1 Nematostella vectensis	XP_032225133	Nematostella vectensis	1571
8	XP_028404437.1/1-1579 transient receptor potential cation channel subfamily M member 2-like isoform X1 Dendronephthya gigantea	XP_028404437	Dendronephthya gigantea	1579
9	XP_031563648.1/1-1611 transient receptor potential cation channel subfamily M member-like 2 isoform X1 Actinia tenebrosa	XP_031563648	Actinia tenebrosa	1611
10	XP_015772240.1/1-1106 PREDICTED: transient receptor potential cation channel subfamily M member 2-like isoform X1 Acropora digitifera	XP_015772240	Acropora digitifera	1106
	Spiralia
11	XP_013398789.1/1-1588 transient receptor potential cation channel subfamily M member 2 Lingula anatina	XP_013398789	Lingula anatina	1588
12	XP_041372305.1/1-1604 transient receptor potential cation channel subfamily M member-like 2 Gigantopelta aegis	XP_041372305	Gigantopelta aegis	1604
13	ELU00429.1/1-1628 hypothetical protein CAPTEDRAFT 220620 Capitella teleta	ELU00429	Capitella teleta	1628
14	XP_021362498.1/1-1650 transient receptor potential cation channel subfamily M member 2-like isoform X1 Mizuhopecten yessoensis	XP_021362498	Mizuhopecten yessoensis	1650
15	XP_022336960.1/1-1687 LOW QUALITY PROTEIN: transient receptor potential cation channel subfamily M member 2-like Crassostrea virginica	XP_022336960	Crassostrea virginica	1687
16	XP_025081224.1/1-1626 transient receptor potential cation channel subfamily M member 2-like isoform X1 Pomacea canaliculata	XP_025081224	Pomacea canaliculata	1626
17	XP_035828048.1/1-1632 transient receptor potential cation channel subfamily M member-like 2 isoform X1 Aplysia californica	XP_035828048	Aplysia californica	1632
18	XP_009013475.1/1-1621 hypothetical protein HELRODRAFT 190762 Helobdella robusta	XP_009013475	Helobdella robusta	1621
19	OAF71847.1/1-1424 hypothetical protein A3Q56 00397 Intoshia linei	OAF71847	Intoshia linei	1424
20	GFN90287.1/1-1407 transient receptor potential cation channel subfamily m member 2-like partial Plakobranchus ocellatus	GFN90287	Plakobranchus ocellatus	1407
21	CAC9660357.1/1-1690 Ofus.G11488 Owenia fusiformis	CAC9660357	Owenia fusiformis	1690
22	XP_033724821.1/1-1656 transient receptor potential cation channel subfamily M member-like 2 isoform X1 Pecten maximus	XP_033724821	Pecten maximus	1656
23	KAH3701216.1/1-1818 hypothetical protein DPMN 076199 partial Dreissena polymorpha	KAH3701216	Dreissena polymorpha	1818
24	XP_019924529.2/1-1710 transient receptor potential cation channel subfamily M member-like 2 isoform X1 Crassostrea gigas	XP_019924529	Crassostrea gigas	1710
	Echinodermata
25	XP_033100594.1/1-1546 transient receptor potential cation channel subfamily M member-like 2 isoform X1 Anneissia japonica	XP_033100594	Anneissia japonica	1546
26	XP_022110674.1/1-1650 transient receptor potential cation channel subfamily M member 2-like Acanthaster planci	XP_022110674	Acanthaster planci	1650
27	XP_033625075.1/1-1638 transient receptor potential cation channel subfamily M member 2-like isoform X1 Asterias rubens	XP_033625075	Asterias rubens	1638
28	XP_038079144.1/1-1673 transient receptor potential cation channel subfamily M member-like 2 isoform X1 Patiria miniata	XP_038079144	Patiria miniata	1673
29	XP_041460879.1/1-1764 transient receptor potential cation channel subfamily M member-like 2 Lytechinus variegatus	XP_041460879	Lytechinus variegatus	1764
30	PIK58237.1/1-1563 putative transient receptor potential cation channel subfamily M member 2 isoform X6 Apostichopus japonicus	PIK58237	Apostichopus japonicus	1563
	Hemichordata
31	XP_006819427.1/1-1243 PREDICTED: transient receptor potential cation channel subfamily M member 2-like Saccoglossus kowalevskii	XP_006819427	Saccoglossus kowalevskii	1243
	Cephalochordata
32	XP_035700323.1/1-1649 transient receptor potential cation channel subfamily M member-like 2 Branchiostoma floridae	XP_035700323	Branchiostoma floridae	1649
	Tunicata
33	XP_026692588.1/1-1044 transient receptor potential cation channel subfamily M member 2-like Ciona intestinalis	XP_026692588	Ciona intestinalis	1044
	Chondrichthyes				Majority are "D"(49/69) and "E" (12/69). [Exceptiuonals: 6 are "H"-similar as drTRPM2]
34	XP_042192413.1/1-1565 transient receptor potential cation channel subfamily M member 2 isoform X1 Callorhinchus milii	XP_042192413	Callorhinchus milii	1565
35	XP_038646188.1/1-1540 transient receptor potential cation channel subfamily M member 2 Scyliorhinus canicula	XP_038646188	Scyliorhinus canicula	1540
36	GCC19199.1/1-1557 hypothetical protein Chiloscyllium punctatum	GCC19199	Chiloscyllium punctatum	1557
37	XP_043549367.1/1-1554 transient receptor potential cation channel subfamily M member 2 isoform X1 Chiloscyllium plagiosum	XP_043549367	Chiloscyllium plagiosum	1554
38	XP_041056738.1/1-1566 transient receptor potential cation channel subfamily M member 2 isoform X1 Carcharodon carcharias	XP_041056738	Carcharodon carcharias	1566
39	XP_032880095.1/1-1515 transient receptor potential cation channel subfamily M member 2 Amblyraja radiata	XP_032880095	Amblyraja radiata	1515
	Actinopterygii
40	XP_041117861.1/1-1492 transient receptor potential cation channel subfamily M member 2-like isoform X1 Polyodon spathula	XP_041117861	Polyodon spathula	1492
41	XP_033860569.2/1-1486 transient receptor potential cation channel subfamily M member 2 Acipenser ruthenus	XP_033860569	Acipenser ruthenus	1486
42	XP_028662026.1/1-1484 transient receptor potential cation channel subfamily M member 2-like Erpetoichthys calabaricus	XP_028662026	Erpetoichthys calabaricus	1484
43	XP_035248590.1/1-1504 transient receptor potential cation channel subfamily M member 2 isoform X1 Anguilla anguilla	XP_035248590	Anguilla anguilla	1504
44	KAF4108703.1/1-1467 hypothetical protein G5714 009776 Onychostoma macrolepis	KAF4108703	Onychostoma macrolepis	1467
45	XP_036395897.1/1-1481 transient receptor potential cation channel subfamily M member 2 Megalops cyprinoides	XP_036395897	Megalops cyprinoides	1481
46	XP_036425524.1/1-1460 transient receptor potential cation channel subfamily M member 2 Colossoma macropomum	XP_036425524	Colossoma macropomum	1460
47	MBN3295184.1/1-1453 TRPM2 protein Amia calva	MBN3295184	Amia calva	1453
48	XP_043086519.1/1-1469 transient receptor potential cation channel subfamily M member 2 Puntigrus tetrazona	XP_043086519	Puntigrus tetrazona	1469
49	XP_029981390.1/1-1521 transient receptor potential cation channel subfamily M member 2 Sphaeramia orbicularis	XP_029981390	Sphaeramia orbicularis	1521
50	XP_026126908.1/1-1469 transient receptor potential cation channel subfamily M member 2 isoform X1 Carassius auratus	XP_026126908	Carassius auratus	1469
51	KAF7658007.1/1-1448 hypothetical protein LDENG 00019260 Lucifuga dentata	KAF7658007	Lucifuga dentata	1448
52	KAG7466938.1/1-1481 hypothetical protein MATL G00147610 Megalops atlanticus	KAG7466938	Megalops atlanticus	1481
53	XP_018527531.1/1-1482 PREDICTED: transient receptor potential cation channel subfamily M member 2 isoform X1 Lates calcarifer	XP_018527531	Lates calcarifer	1482
54	XP_041858356.1/1-1469 transient receptor potential cation channel subfamily M member 2 isoform X1 Melanotaenia boesemani	XP_041858356	Melanotaenia boesemani	1469
55	XP_017547069.2/1-1460 transient receptor potential cation channel subfamily M member 2 Pygocentrus nattereri	XP_017547069	Pygocentrus nattereri	1460
56	KAG5283183.1/1-1451 hypothetical protein AALO G00039240 Alosa alosa	KAG5283183	Alosa alosa	1451
57	XP_041921258.1/1-1464 transient receptor potential cation channel subfamily M member 2 Alosa sapidissima	XP_041921258	Alosa sapidissima	1464
58	XP_029936492.1/1-1471 transient receptor potential cation channel subfamily M member 2 Myripristis murdjan	XP_029936492	Myripristis murdjan	1471
59	XP_023695736.1/1-1503 transient receptor potential cation channel subfamily M member 2 isoform X1 Paramormyrops kingsleyae	XP_023695736	Paramormyrops kingsleyae	1503
60	XP_031442375.1/1-1460 transient receptor potential cation channel subfamily M member 2 Clupea harengus	XP_031442375	Clupea harengus	1460
61	XP_042281654.1/1-1510 transient receptor potential cation channel subfamily M member 2 Thunnus maccoyii	XP_042281654	Thunnus maccoyii	1510
62	XP_021334453.1/1-1513 transient receptor potential cation channel subfamily M member 2 isoform X1 Danio rerio	XP_021334453	Danio rerio	1513
63	XP_029385890.1/1-1471 transient receptor potential cation channel subfamily M member 2 Echeneis naucrates	XP_029385890	Echeneis naucrates	1471
64	XP_027147042.1/1-1475 transient receptor potential cation channel subfamily M member 2 isoform X1 Larimichthys crocea	XP_027147042	Larimichthys crocea	1475
65	XP_037644765.1/1-1472 transient receptor potential cation channel subfamily M member 2 Sebastes umbrosus	XP_037644765	Sebastes umbrosus	1472
66	XP_022597076.1/1-1464 transient receptor potential cation channel subfamily M member 2 Seriola dumerili	XP_022597076	Seriola dumerili	1464
67	XP_033472087.1/1-1476 transient receptor potential cation channel subfamily M member 2 Epinephelus lanceolatus	XP_033472087	Epinephelus lanceolatus	1476
68	XP_041724878.1/1-1494 transient receptor potential cation channel subfamily M member 2 Coregonus clupeaformis	XP_041724878	Coregonus clupeaformis	1494
69	XP_031155556.1/1-1468 transient receptor potential cation channel subfamily M member 2-like Sander lucioperca	XP_031155556	Sander lucioperca	1468
70	XP_040924746.1/1-1479 transient receptor potential cation channel subfamily M member 2 isoform X1 Betta splendens	XP_040924746	Betta splendens	1479
71	XP_034145022.1/1-1499 transient receptor potential cation channel subfamily M member 2 isoform X1 Esox lucius	XP_034145022	Esox lucius	1499
72	XP_029557805.1/1-1492 transient receptor potential cation channel subfamily M member 2 isoform X1 Salmo trutta	XP_029557805	Salmo trutta	1492
73	XP_039455651.1/1-1476 LOW QUALITY PROTEIN: transient receptor potential cation channel subfamily M member 2 Oreochromis aureus	XP_039455651	Oreochromis aureus	1476
74	XP_036815342.1/1-1495 transient receptor potential cation channel subfamily M member 2 isoform X1 Oncorhynchus mykiss	XP_036815342	Oncorhynchus mykiss	1495
75	XP_032384925.1/1-1468 transient receptor potential cation channel subfamily M member 2 Etheostoma spectabile	XP_032384925	Etheostoma spectabile	1468
76	XP_034429884.1/1-1480 transient receptor potential cation channel subfamily M member 2 isoform X1 Hippoglossus hippoglossus	XP_034429884	Hippoglossus hippoglossus	1480
77	XP_039539522.1/1-1468 transient receptor potential cation channel subfamily M member 2 isoform X1 Pimephales promelas	XP_039539522	Pimephales promelas	1468
78	XP_042162327.1/1-1498 transient receptor potential cation channel subfamily M member 2 Oncorhynchus tshawytscha	XP_042162327	Oncorhynchus tshawytscha	1498
79	XP_040004556.1/1-1453 LOW QUALITY PROTEIN: transient receptor potential cation channel subfamily M member 2 Xiphias gladius	XP_040004556	Xiphias gladius	1453
80	XP_034059864.1/1-1490 LOW QUALITY PROTEIN: transient receptor potential cation channel subfamily M member 2 Gymnodraco acuticeps	XP_034059864	Gymnodraco acuticeps	1490
81	XP_005453113.1/1-1475 transient receptor potential cation channel subfamily M member 2 isoform X1 Oreochromis niloticus	XP_005453113	Oreochromis niloticus	1475
82	XP_033990315.1/1-1467 transient receptor potential cation channel subfamily M member 2 Trematomus bernacchii	XP_033990315	Trematomus bernacchii	1467
83	XP_031661978.1/1-1490 transient receptor potential cation channel subfamily M member 2 Oncorhynchus kisutch	XP_031661978	Oncorhynchus kisutch	1490
84	XP_033965239.1/1-1476 transient receptor potential cation channel subfamily M member 2 Pseudochaenichthys georgianus	XP_033965239	Pseudochaenichthys georgianus	1476
85	XP_014263733.2/1-1438 LOW QUALITY PROTEIN: transient receptor potential cation channel subfamily M member 2 Maylandia zebra	XP_014263733	Maylandia zebra	1438
86	XP_041807008.1/1-1480 transient receptor potential cation channel subfamily M member 2 Chelmon rostratus	XP_041807008	Chelmon rostratus	1480
87	XP_040913185.1/1-1447 transient receptor potential cation channel subfamily M member 2 Toxotes jaculatrix	XP_040913185	Toxotes jaculatrix	1447
88	XP_035531934.1/1-1469 transient receptor potential cation channel subfamily M member 2 Morone saxatilis	XP_035531934	Morone saxatilis	1469
89	XP_026001155.1/1-1478 transient receptor potential cation channel subfamily M member 2 Astatotilapia calliptera	XP_026001155	Astatotilapia calliptera	1478
90	XP_005918368.1/1-1478 transient receptor potential cation channel subfamily M member 2 isoform X1 Haplochromis burtoni	XP_005918368	Haplochromis burtoni	1478
91	XP_041662362.1/1-1466 transient receptor potential cation channel subfamily M member 2-like Cheilinus undulatus	XP_041662362	Cheilinus undulatus	1466
92	XP_026150464.1/1-1470 transient receptor potential cation channel subfamily M member 2 Mastacembelus armatus	XP_026150464	Mastacembelus armatus	1470
93	XP_039673520.1/1-1480 transient receptor potential cation channel subfamily M member 2 isoform X1 Perca fluviatilis	XP_039673520	Perca fluviatilis	1480
94	XP_028446834.1/1-1460 transient receptor potential cation channel subfamily M member 2 isoform X3 Perca flavescens	XP_028446834	Perca flavescens	1460
95	XP_044073632.1/1-1476 transient receptor potential cation channel subfamily M member 2 isoform X2 Siniperca chuatsi	XP_044073632	Siniperca chuatsi	1476
96	XP_042350815.1/1-1475 transient receptor potential cation channel subfamily M member 2 Plectropomus leopardus	XP_042350815	Plectropomus leopardus	1475
97	XP_034741954.1/1-1483 transient receptor potential cation channel subfamily M member 2 Etheostoma cragini	XP_034741954	Etheostoma cragini	1483
98	XP_005723388.1/1-1467 PREDICTED: transient receptor potential cation channel subfamily M member 2 Pundamilia nyererei	XP_005723388	Pundamilia nyererei	1467
99	XP_018580884.1/1-1369 transient receptor potential cation channel subfamily M member 2 Scleropages formosus	XP_018580884	Scleropages formosus	1369
100	XP_008285893.1/1-1511 PREDICTED: transient receptor potential cation channel subfamily M member 2 Stegastes partitus	XP_008285893	Stegastes partitus	1511
101	KAA0715406.1/1-1577 Transient receptor potential cation channel subfamily M member 2 Triplophysa tibetana	KAA0715406	Triplophysa tibetana	1577
	Coelacanthimorpha
102	XP_014345762.1/1-1367 PREDICTED: transient receptor potential cation channel subfamily M member 2 Latimeria chalumnae	XP_014345762	Latimeria chalumnae	1367
	Lissamphibia				All "H"
103	XP_018427320.1/1-1632 PREDICTED: transient receptor potential cation channel subfamily M member 2-like Nanorana parkeri	XP_018427320	Nanorana parkeri	1632
104	XP_040213120.1/1-1535 transient receptor potential cation channel subfamily M member 2 Rana temporaria	XP_040213120	Rana temporaria	1535
105	KAE8628403.1/1-1518 hypothetical protein XENTR v10007503 Xenopus tropicalis	KAE8628403	Xenopus tropicalis	1518
106	XP_041432692.1/1-1532 transient receptor potential cation channel subfamily M member 2 isoform X1 Xenopus laevis	XP_041432692	Xenopus laevis	1532
107	XP_044141297.1/1-1505 transient receptor potential cation channel subfamily M member 2-like Bufo gargarizans	XP_044141297	Bufo gargarizans	1505
108	XP_029463786.1/1-1342 transient receptor potential cation channel subfamily M member 2 Rhinatrema bivittatum	XP_029463786	Rhinatrema bivittatum	1342
109	KAG8432778.1/1-1392 hypothetical protein GDO86 017135 Hymenochirus boettgeri	KAG8432778	Hymenochirus boettgeri	1392
110	XP_040282701.1/1-1505 transient receptor potential cation channel subfamily M member 2-like Bufo bufo	XP_040282701	Bufo bufo	1505
	Squamata
111	XP_033005993.1/1-1507 transient receptor potential cation channel subfamily M member 2 Lacerta agilis	XP_033005993	Lacerta agilis	1507
112	XP_028586689.1/1-1507 transient receptor potential cation channel subfamily M member 2 isoform X1 Podarcis muralis	XP_028586689	Podarcis muralis	1507
113	XP_020643158.1/1-1504 transient receptor potential cation channel subfamily M member 2 Pogona vitticeps	XP_020643158	Pogona vitticeps	1504
114	XP_034988273.1/1-1507 transient receptor potential cation channel subfamily M member 2 Zootoca vivipara	XP_034988273	Zootoca vivipara	1507
115	KAF7254304.1/1-1514 Transient receptor potential cation channel subfamily M member 2 Varanus komodoensis	KAF7254304	Varanus komodoensis	1514
116	XP_042315431.1/1-1504 transient receptor potential cation channel subfamily M member 2 isoform X4 Sceloporus undulatus	XP_042315431	Sceloporus undulatus	1504
117	XP_003218465.1/1-1505 PREDICTED: transient receptor potential cation channel subfamily M member 2 isoform X4 Anolis carolinensis	XP_003218465	Anolis carolinensis	1505
118	XP_015262341.1/1-1507 PREDICTED: transient receptor potential cation channel subfamily M member 2 Gekko japonicus	XP_015262341	Gekko japonicus	1507
119	XP_026556894.1/1-1500 transient receptor potential cation channel subfamily M member 2 Pseudonaja textilis	XP_026556894	Pseudonaja textilis	1500
120	XP_026523525.1/1-1500 transient receptor potential cation channel subfamily M member 2 Notechis scutatus	XP_026523525	Notechis scutatus	1500
121	XP_025027088.1/1-1502 transient receptor potential cation channel subfamily M member 2 Python bivittatus	XP_025027088	Python bivittatus	1502
122	XP_013907257.1/1-1508 PREDICTED: transient receptor potential cation channel subfamily M member 2 Thamnophis sirtalis	XP_013907257	Thamnophis sirtalis	1508
123	XP_039220162.1/1-1500 LOW QUALITY PROTEIN: transient receptor potential cation channel subfamily M member 2 Crotalus tigris	XP_039220162	Crotalus tigris	1500
124	XP_032081693.1/1-1390 transient receptor potential cation channel subfamily M member 2-like isoform X1 Thamnophis elegans	XP_032081693	Thamnophis elegans	1390
125	XP_015669654.2/1-1451 transient receptor potential cation channel subfamily M member 2 Protobothrops mucrosquamatus	XP_015669654	Protobothrops mucrosquamatus	1451
126	KAG8135858.1/1-1390 hypothetical protein E2320 008837 Naja naja	KAG8135858	Naja naja	1390
127	XP_034296178.1/1-1550 transient receptor potential cation channel subfamily M member 2 Pantherophis guttatus	XP_034296178	Pantherophis guttatus	1550
128	KAH0623928.1/1-1388 hypothetical protein JD844 007134 Phrynosoma platyrhinos	KAH0623928	Phrynosoma platyrhinos	1388
	Testudines
129	XP_005303727.1/1-1520 transient receptor potential cation channel subfamily M member 2 isoform X1 Chrysemys picta bellii	XP_005303727	Chrysemys picta bellii	1520
130	XP_034638179.1/1-1497 transient receptor potential cation channel subfamily M member 2 Trachemys scripta elegans	XP_034638179	Trachemys scripta elegans	1497
131	XP_039345657.1/1-1520 transient receptor potential cation channel subfamily M member 2 isoform X1 Mauremys reevesii	XP_039345657	Mauremys reevesii	1520
132	XP_032628353.1/1-1501 transient receptor potential cation channel subfamily M member 2 isoform X1 Chelonoidis abingdonii	XP_032628353	Chelonoidis abingdonii	1501
133	EMP42661.1/1-1504 Transient receptor potential cation channel subfamily M member 2 Chelonia mydas	EMP42661	Chelonia mydas	1504
134	XP_026516598.1/1-1520 transient receptor potential cation channel subfamily M member 2 isoform X1 Terrapene carolina triunguis	XP_026516598	Terrapene carolina triunguis	1520
135	KAH1165157.1/1-1508 hypothetical protein KIL84 022716 Mauremys mutica	KAH1165157	Mauremys mutica	1508
136	XP_030431662.1/1-1501 transient receptor potential cation channel subfamily M member 2 isoform X1 Gopherus evgoodei	XP_030431662	Gopherus evgoodei	1501
137	TFK11124.1/1-1504 acid-sensing ion channel 2-like Platysternon megacephalum	TFK11124	Platysternon megacephalum	1504
138	XP_043347636.1/1-1497 transient receptor potential cation channel subfamily M member 2 isoform X2 Dermochelys coriacea	XP_043347636	Dermochelys coriacea	1497
	Crocodilia
139	XP_019388652.1/1-1476 PREDICTED: transient receptor potential cation channel subfamily M member 2 Crocodylus porosus	XP_019388652	Crocodylus porosus	1476
	Aves
140	NWQ87249.1/1-1508 TRPM2 protein Burhinus bistriatus	NWQ87249	Burhinus bistriatus	1508
141	NWZ54911.1/1-1513 TRPM2 protein Haliaeetus albicilla	NWZ54911	Haliaeetus albicilla	1513
142	NXG63718.1/1-1508 TRPM2 protein Hemiprocne comata	NXG63718	Hemiprocne comata	1508
143	XP_042734411.1/1-1508 transient receptor potential cation channel subfamily M member 2 Lagopus leucura	XP_042734411	Lagopus leucura	1508
144	NWX89339.1/1-1510 TRPM2 protein Nothoprocta pentlandii	NWX89339	Nothoprocta pentlandii	1510
145	NXF34094.1/1-1508 TRPM2 protein Nyctibius bracteatus	NXF34094	Nyctibius bracteatus	1508
146	NXV51882.1/1-1508 TRPM2 protein Uria aalge	NXV51882	Uria aalge	1508
147	NXT20237.1/1-1522 TRPM2 protein Syrrhaptes paradoxus	NXT20237	Syrrhaptes paradoxus	1522
148	XP_015726741.1/1-1508 transient receptor potential cation channel subfamily M member 2 Coturnix japonica	XP_015726741	Coturnix japonica	1508
149	KAF1476703.1/1-1508 Transient receptor potential cation channel subfamily M member 2 partial Pygoscelis antarcticus	KAF1476703	Pygoscelis antarcticus	1508
150	XP_010218670.1/1-1508 PREDICTED: transient receptor potential cation channel subfamily M member 2 isoform X1 Tinamus guttatus	XP_010218670	Tinamus guttatus	1508
151	KAF1526600.1/1-1508 Transient receptor potential cation channel subfamily M member 2 partial Eudyptes sclateri	KAF1526600	Eudyptes sclateri	1508
152	XP_029884979.1/1-1508 transient receptor potential cation channel subfamily M member 2 isoform X2 Aquila chrysaetos chrysaetos	XP_029884979	Aquila chrysaetos chrysaetos	1508
153	KAF1672118.1/1-1508 Transient receptor potential cation channel subfamily M member 2 partial Pygoscelis papua	KAF1672118	Pygoscelis papua	1508
154	KAF1486490.1/1-1508 Transient receptor potential cation channel subfamily M member 2 partial Megadyptes antipodes antipodes	KAF1486490	Megadyptes antipodes antipodes	1508
155	XP_013222166.1/1-1508 transient receptor potential cation channel subfamily M member 2 isoform X1 Columba livia	XP_013222166	Columba livia	1508
156	NXK14852.1/1-1508 TRPM2 protein Herpetotheres cachinnans	NXK14852	Herpetotheres cachinnans	1508
157	KAF1627982.1/1-1508 Transient receptor potential cation channel subfamily M member 2 partial Eudyptes robustus	KAF1627982	Eudyptes robustus	1508
158	KAF1561490.1/1-1508 Transient receptor potential cation channel subfamily M member 2 partial Eudyptes schlegeli	KAF1561490	Eudyptes schlegeli	1508
159	NXW47085.1/1-1517 TRPM2 protein Nyctiprogne leucopyga	NXW47085	Nyctiprogne leucopyga	1517
160	NXC18700.1/1-1508 TRPM2 protein Corythaeola cristata	NXC18700	Corythaeola cristata	1508
161	NXD17638.1/1-1510 TRPM2 protein Nothocercus nigrocapillus	NXD17638	Nothocercus nigrocapillus	1510
162	KAF1639557.1/1-1508 Transient receptor potential cation channel subfamily M member 2 partial Eudyptes filholi	KAF1639557	Eudyptes filholi	1508
163	KAF1622226.1/1-1508 Transient receptor potential cation channel subfamily M member 2 partial Eudyptes pachyrhynchus	KAF1622226	Eudyptes pachyrhynchus	1508
164	NXA28018.1/1-1508 TRPM2 protein Ibidorhyncha struthersii	NXA28018	Ibidorhyncha struthersii	1508
165	XP_040534983.1/1-1508 transient receptor potential cation channel subfamily M member 2 isoform X1 Gallus gallus	XP_040534983	Gallus gallus	1508
166	XP_021249877.1/1-1508 transient receptor potential cation channel subfamily M member 2 isoform X1 Numida meleagris	XP_021249877	Numida meleagris	1508
167	XP_025892176.1/1-1510 transient receptor potential cation channel subfamily M member 2 Nothoprocta perdicaria	XP_025892176	Nothoprocta perdicaria	1510
168	XP_027662734.1/1-1508 transient receptor potential cation channel subfamily M member 2 Falco cherrug	XP_027662734	Falco cherrug	1508
169	KGL99713.1/1-1499 Transient receptor potential cation channel subfamily M member 2 partial Charadrius vociferus	KGL99713	Charadrius vociferus	1499
170	XP_037262100.1/1-1508 transient receptor potential cation channel subfamily M member 2 Falco rusticolus	XP_037262100	Falco rusticolus	1508
171	NXW22750.1/1-1513 TRPM2 protein Circaetus pectoralis	NXW22750	Circaetus pectoralis	1513
172	KAF1608699.1/1-1508 Transient receptor potential cation channel subfamily M member 2 partial Eudyptes chrysolophus	KAF1608699	Eudyptes chrysolophus	1508
173	NWH23702.1/1-1508 TRPM2 protein Grus americana	NWH23702	Grus americana	1508
174	NWS57333.1/1-1508 TRPM2 protein Chunga burmeisteri	NWS57333	Chunga burmeisteri	1508
175	XP_040469744.1/1-1508 transient receptor potential cation channel subfamily M member 2 Falco naumanni	XP_040469744	Falco naumanni	1508
176	XP_027641664.1/1-1508 transient receptor potential cation channel subfamily M member 2 Falco peregrinus	XP_027641664	Falco peregrinus	1508
177	NXN68045.1/1-1508 TRPM2 protein Himantopus himantopus	NXN68045	Himantopus himantopus	1508
178	KAF1398815.1/1-1508 Transient receptor potential cation channel subfamily M member 2 partial Spheniscus magellanicus	KAF1398815	Spheniscus magellanicus	1508
179	NXE03862.1/1-1508 TRPM2 protein Lophotis ruficrista	NXE03862	Lophotis ruficrista	1508
180	NXJ55173.1/1-1513 TRPM2 protein Spizaetus tyrannus	NXJ55173	Spizaetus tyrannus	1513
181	KAF1399458.1/1-1508 Transient receptor potential cation channel subfamily M member 2 partial Spheniscus humboldti	KAF1399458	Spheniscus humboldti	1508
182	KFW64462.1/1-1513 Transient receptor potential cation channel subfamily M member 2 Pygoscelis adeliae	KFW64462	Pygoscelis adeliae	1513
183	NXC74704.1/1-1508 TRPM2 protein Anhinga anhinga	NXC74704	Anhinga anhinga	1508
184	XP_009695592.1/1-1547 PREDICTED: LOW QUALITY PROTEIN: transient receptor potential cation channel subfamily M member 2 Cariama cristata	XP_009695592	Cariama cristata	1547
185	NXJ06330.1/1-1523 TRPM2 protein Odontophorus gujanensis	NXJ06330	Odontophorus gujanensis	1523
186	XP_019328919.1/1-1508 PREDICTED: transient receptor potential cation channel subfamily M member 2 Aptenodytes forsteri	XP_019328919	Aptenodytes forsteri	1508
187	NWT42385.1/1-1508 TRPM2 protein Chroicocephalus maculipennis	NWT42385	Chroicocephalus maculipennis	1508
188	KFP20663.1/1-1520 Transient receptor potential cation channel subfamily M member 2 partial Egretta garzetta	KFP20663	Egretta garzetta	1520
189	NXT31976.1/1-1508 TRPM2 protein Pelecanoides urinatrix	NXT31976	Pelecanoides urinatrix	1508
190	KAF1508065.1/1-1508 Transient receptor potential cation channel subfamily M member 2 partial Eudyptula minor	KAF1508065	Eudyptula minor	1508
191	NXS75581.1/1-1513 TRPM2 protein Pandion haliaetus	NXS75581	Pandion haliaetus	1513
192	KAF1535988.1/1-1508 Transient receptor potential cation channel subfamily M member 2 partial Eudyptula albosignata	KAF1535988	Eudyptula albosignata	1508
193	NWX14744.1/1-1508 TRPM2 protein Aegotheles bennettii	NWX14744	Aegotheles bennettii	1508
194	XP_042655609.1/1-1508 transient receptor potential cation channel subfamily M member 2 isoform X1 Tyto alba	XP_042655609	Tyto alba	1508
195	NXW92437.1/1-1514 TRPM2 protein Alopecoenas beccarii	NXW92437	Alopecoenas beccarii	1514
196	NXV30192.1/1-1508 TRPM2 protein Rissa tridactyla	NXV30192	Rissa tridactyla	1508
197	NWI34334.1/1-1508 TRPM2 protein Sula dactylatra	NWI34334	Sula dactylatra	1508
198	XP_009663409.1/1-1508 PREDICTED: transient receptor potential cation channel subfamily M member 2 isoform X1 Struthio camelus australis	XP_009663409	Struthio camelus australis	1508
199	NXV22823.1/1-1508 TRPM2 protein Cepphus grylle	NXV22823	Cepphus grylle	1508
200	NWU57606.1/1-1508 TRPM2 protein Dromas ardeola	NWU57606	Dromas ardeola	1508
201	NXL67193.1/1-1508 TRPM2 protein Chordeiles acutipennis	NXL67193	Chordeiles acutipennis	1508
202	XP_010714800.1/1-1507 transient receptor potential cation channel subfamily M member 2 isoform X1 Meleagris gallopavo	XP_010714800	Meleagris gallopavo	1507
203	NXE85061.1/1-1508 TRPM2 protein Cochlearius cochlearius	NXE85061	Cochlearius cochlearius	1508
204	XP_031452319.1/1-1507 transient receptor potential cation channel subfamily M member 2 Phasianus colchicus	XP_031452319	Phasianus colchicus	1507
205	KAF1470380.1/1-1508 Transient receptor potential cation channel subfamily M member 2 partial Eudyptula novaehollandiae	KAF1470380	Eudyptula novaehollandiae	1508
206	NXL02770.1/1-1514 TRPM2 protein Mesembrinibis cayennensis	NXL02770	Mesembrinibis cayennensis	1514
207	NXT57924.1/1-1522 TRPM2 protein Pluvianellus socialis	NXT57924	Pluvianellus socialis	1522
208	NXW99615.1/1-1508 TRPM2 protein Larus smithsonianus	NXW99615	Larus smithsonianus	1508
209	KFQ95222.1/1-1505 Transient receptor potential cation channel subfamily M member 2 partial Nipponia nippon	KFQ95222	Nipponia nippon	1505
210	NWW85948.1/1-1509 TRPM2 protein Rhynochetos jubatus	NWW85948	Rhynochetos jubatus	1509
211	NXT90991.1/1-1508 TRPM2 protein Anhinga rufa	NXT90991	Anhinga rufa	1508
212	NXE19365.1/1-1508 TRPM2 protein Ardeotis kori	NXE19365	Ardeotis kori	1508
213	NXL34124.1/1-1508 TRPM2 protein Glaucidium brasilianum	NXL34124	Glaucidium brasilianum	1508
214	NXF59666.1/1-1522 TRPM2 protein Ciccaba nigrolineata	NXF59666	Ciccaba nigrolineata	1522
215	XP_026711209.1/1-1508 transient receptor potential cation channel subfamily M member 2 Athene cunicularia	XP_026711209	Athene cunicularia	1508
216	NWY53172.1/1-1522 TRPM2 protein Chionis minor	NWY53172	Chionis minor	1522
217	NXE56060.1/1-1510 TRPM2 protein Casuarius casuarius	NXE56060	Casuarius casuarius	1510
218	NXJ98195.1/1-1521 TRPM2 protein Corythaixoides concolor	NXJ98195	Corythaixoides concolor	1521
219	KAF1666700.1/1-1508 Transient receptor potential cation channel subfamily M member 2 partial Aptenodytes patagonicus	KAF1666700	Aptenodytes patagonicus	1508
220	NXX59806.1/1-1508 TRPM2 protein Scopus umbretta	NXX59806	Scopus umbretta	1508
221	KFV12696.1/1-1513 Transient receptor potential cation channel subfamily M member 2 partial Pterocles gutturalis	KFV12696	Pterocles gutturalis	1513
222	XP_041880564.1/1-1508 transient receptor potential cation channel subfamily M member 2 isoform X3 Corvus kubaryi	XP_041880564	Corvus kubaryi	1508
223	NXJ76773.1/1-1517 TRPM2 protein Trogon melanurus	NXJ76773	Trogon melanurus	1517
224	NXV99044.1/1-1508 TRPM2 protein Fregetta grallaria	NXV99044	Fregetta grallaria	1508
225	NWR61839.1/1-1520 TRPM2 protein Bucorvus abyssinicus	NWR61839	Bucorvus abyssinicus	1520
226	NXV90955.1/1-1508 TRPM2 protein Calonectris borealis	NXV90955	Calonectris borealis	1508
227	NXD79550.1/1-1508 TRPM2 protein Halcyon senegalensis	NXD79550	Halcyon senegalensis	1508
228	XP_014818529.1/1-1509 PREDICTED: transient receptor potential cation channel subfamily M member 2 Calidris pugnax	XP_014818529	Calidris pugnax	1509
229	XP_009477389.1/1-1543 PREDICTED: transient receptor potential cation channel subfamily M member 2 Pelecanus crispus	XP_009477389	Pelecanus crispus	1543
	Mammalia				"H","Q" and "Y"
230	6PUO A/1-1512 Human TRPM2 in the apo state Homo sapiens	6PUO	Homo sapiens	1512
231	XP_024208210.1/1-1502 transient receptor potential cation channel subfamily M member 2 isoform X1 Pan troglodytes	XP_024208210	Pan troglodytes	1502
232	XP_034804055.1/1-1502 transient receptor potential cation channel subfamily M member 2 isoform X1 Pan paniscus	XP_034804055	Pan paniscus	1502
233	XP_024095046.1/1-1503 transient receptor potential cation channel subfamily M member 2 isoform X1 Pongo abelii	XP_024095046	Pongo abelii	1503
234	XP_030662127.1/1-1503 transient receptor potential cation channel subfamily M member 2 isoform X1 Nomascus leucogenys	XP_030662127	Nomascus leucogenys	1503
235	XP_032031479.1/1-1503 transient receptor potential cation channel subfamily M member 2 isoform X1 Hylobates moloch	XP_032031479	Hylobates moloch	1503
236	XP_028701099.1/1-1502 transient receptor potential cation channel subfamily M member 2 isoform X1 Macaca mulatta	XP_028701099	Macaca mulatta	1502
237	XP_011724139.1/1-1508 transient receptor potential cation channel subfamily M member 2 isoform X1 Macaca nemestrina	XP_011724139	Macaca nemestrina	1508
238	XP_031521651.1/1-1502 transient receptor potential cation channel subfamily M member 2 isoform X1 Papio anubis	XP_031521651	Papio anubis	1502
239	XP_025235082.1/1-1502 transient receptor potential cation channel subfamily M member 2 isoform X1 Theropithecus gelada	XP_025235082	Theropithecus gelada	1502
240	XP_011857904.1/1-1502 PREDICTED: transient receptor potential cation channel subfamily M member 2 isoform X2 Mandrillus leucophaeus	XP_011857904	Mandrillus leucophaeus	1502
241	XP_017744175.1/1-1502 PREDICTED: transient receptor potential cation channel subfamily M member 2 isoform X1 Rhinopithecus bieti	XP_017744175	Rhinopithecus bieti	1502
242	XP_026303186.1/1-1553 transient receptor potential cation channel subfamily M member 2 isoform X1 Piliocolobus tephrosceles	XP_026303186	Piliocolobus tephrosceles	1553
243	XP_010358414.1/1-1502 transient receptor potential cation channel subfamily M member 2 isoform X1 Rhinopithecus roxellana	XP_010358414	Rhinopithecus roxellana	1502
244	XP_007968079.2/1-1502 transient receptor potential cation channel subfamily M member 2 isoform X1 Chlorocebus sabaeus	XP_007968079	Chlorocebus sabaeus	1502
245	XP_033086110.1/1-1502 transient receptor potential cation channel subfamily M member 2 isoform X1 Trachypithecus francoisi	XP_033086110	Trachypithecus francoisi	1502
246	XP_011892996.1/1-1554 PREDICTED: transient receptor potential cation channel subfamily M member 2 Cercocebus atys	XP_011892996	Cercocebus atys	1554
247	XP_032132436.1/1-1504 transient receptor potential cation channel subfamily M member 2 isoform X1 Sapajus apella	XP_032132436	Sapajus apella	1504
248	XP_039336503.1/1-1546 transient receptor potential cation channel subfamily M member 2 isoform X1 Saimiri boliviensis boliviensis	XP_039336503	Saimiri boliviensis boliviensis	1546
249	XP_017394125.1/1-1504 transient receptor potential cation channel subfamily M member 2 isoform X1 Cebus imitator	XP_017394125	Cebus imitator	1504
250	XP_035138977.1/1-1497 transient receptor potential cation channel subfamily M member 2 isoform X1 Callithrix jacchus	XP_035138977	Callithrix jacchus	1497
251	XP_008565916.1/1-1502 PREDICTED: transient receptor potential cation channel subfamily M member 2 Galeopterus variegatus	XP_008565916	Galeopterus variegatus	1502
252	XP_003798134.1/1-1502 transient receptor potential cation channel subfamily M member 2 isoform X1 Otolemur garnettii	XP_003798134	Otolemur garnettii	1502
253	ANG60432.1/1-1502 transient receptor potential cation channel subfamily M member 2 Castor fiber	ANG60432	Castor fiber	1502
254	XP_012516997.1/1-1496 PREDICTED: transient receptor potential cation channel subfamily M member 2 Propithecus coquereli	XP_012516997	Propithecus coquereli	1496
255	XP_021567213.1/1-1502 transient receptor potential cation channel subfamily M member 2 isoform X1 Carlito syrichta	XP_021567213	Carlito syrichta	1502
256	XP_020140302.1/1-1500 LOW QUALITY PROTEIN: transient receptor potential cation channel subfamily M member 2 Microcebus murinus	XP_020140302	Microcebus murinus	1500
257	XP_006169523.1/1-1502 transient receptor potential cation channel subfamily M member 2 isoform X1 Tupaia chinensis	XP_006169523	Tupaia chinensis	1502
258	XP_027784893.1/1-1499 transient receptor potential cation channel subfamily M member 2 isoform X1 Marmota flaviventris	XP_027784893	Marmota flaviventris	1499
259	XP_021580939.1/1-1499 transient receptor potential cation channel subfamily M member 2 isoform X1 Ictidomys tridecemlineatus	XP_021580939	Ictidomys tridecemlineatus	1499
260	XP_015334331.1/1-1499 PREDICTED: transient receptor potential cation channel subfamily M member 2 isoform X1 Marmota marmota marmota	XP_015334331	Marmota marmota marmota	1499
261	XP_045005933.1/1-1501 transient receptor potential cation channel subfamily M member 2 Jaculus jaculus	XP_045005933	Jaculus jaculus	1501
262	XP_010634768.1/1-1575 LOW QUALITY PROTEIN: transient receptor potential cation channel subfamily M member 2 Fukomys damarensis	XP_010634768	Fukomys damarensis	1575
263	XP_004631853.1/1-1499 transient receptor potential cation channel subfamily M member 2 isoform X1 Octodon degus	XP_004631853	Octodon degus	1499
264	XP_021112017.1/1-1500 transient receptor potential cation channel subfamily M member 2 isoform X1 Heterocephalus glaber	XP_021112017	Heterocephalus glaber	1500
265	XP_026265863.1/1-1499 transient receptor potential cation channel subfamily M member 2 Urocitellus parryii	XP_026265863	Urocitellus parryii	1499
266	XP_037014052.1/1-1501 transient receptor potential cation channel subfamily M member 2 isoform X5 Artibeus jamaicensis	XP_037014052	Artibeus jamaicensis	1501
267	XP_028716258.1/1-1507 transient receptor potential cation channel subfamily M member 2 isoform X1 Peromyscus leucopus	XP_028716258	Peromyscus leucopus	1507
268	XP_043449389.1/1-1502 transient receptor potential cation channel subfamily M member 2 isoform X1 Prionailurus bengalensis	XP_043449389	Prionailurus bengalensis	1502
269	XP_036023238.1/1-1507 transient receptor potential cation channel subfamily M member 2 isoform X1 Onychomys torridus	XP_036023238	Onychomys torridus	1507
270	XP_044892449.1/1-1525 transient receptor potential cation channel subfamily M member 2 isoform X1 Felis catus	XP_044892449	Felis catus	1525
271	XP_005375917.1/1-1499 PREDICTED: transient receptor potential cation channel subfamily M member 2 isoform X1 Chinchilla lanigera	XP_005375917	Chinchilla lanigera	1499
272	XP_036707695.1/1-1500 transient receptor potential cation channel subfamily M member 2 isoform X1 Balaenoptera musculus	XP_036707695	Balaenoptera musculus	1500
273	XP_036921145.1/1-1501 transient receptor potential cation channel subfamily M member 2 isoform X1 Sturnira hondurensis	XP_036921145	Sturnira hondurensis	1501
274	XP_040339706.1/1-1528 transient receptor potential cation channel subfamily M member 2 isoform X1 Puma yagouaroundi	XP_040339706	Puma yagouaroundi	1528
275	XP_026897265.1/1-1528 transient receptor potential cation channel subfamily M member 2 isoform X3 Acinonyx jubatus	XP_026897265	Acinonyx jubatus	1528
276	XP_028623679.1/1-1509 transient receptor potential cation channel subfamily M member 2 isoform X1 Grammomys surdaster	XP_028623679	Grammomys surdaster	1509
277	XP_041490725.1/1-1507 LOW QUALITY PROTEIN: transient receptor potential cation channel subfamily M member 2 Microtus oregoni	XP_041490725	Microtus oregoni	1507
278	XP_042854763.1/1-1502 transient receptor potential cation channel subfamily M member 2 isoform X1 Panthera tigris	XP_042854763	Panthera tigris	1502
279	XP_042759192.1/1-1502 transient receptor potential cation channel subfamily M member 2 isoform X1 Panthera leo	XP_042759192	Panthera leo	1502
280	KAH0518153.1/1-1687 Transient receptor potential cation channel subfamily M member 2 Microtus ochrogaster	KAH0518153	Microtus ochrogaster	1687
281	XP_019288202.1/1-1502 PREDICTED: transient receptor potential cation channel subfamily M member 2 isoform X4 Panthera pardus	XP_019288202	Panthera pardus	1502
282	XP_038198268.1/1-1507 transient receptor potential cation channel subfamily M member 2 isoform X1 Arvicola amphibius	XP_038198268	Arvicola amphibius	1507
283	XP_021505339.1/1-1524 transient receptor potential cation channel subfamily M member 2 isoform X1 Meriones unguiculatus	XP_021505339	Meriones unguiculatus	1524
284	XP_034380280.1/1-1508 transient receptor potential cation channel subfamily M member 2 isoform X2 Arvicanthis niloticus	XP_034380280	Arvicanthis niloticus	1508
285	XP_042527627.1/1-1502 transient receptor potential cation channel subfamily M member 2 isoform X1 Dipodomys spectabilis	XP_042527627	Dipodomys spectabilis	1502
286	XP_029070646.1/1-1499 transient receptor potential cation channel subfamily M member 2 isoform X1 Monodon monoceros	XP_029070646	Monodon monoceros	1499
287	XP_023486051.1/1-1502 transient receptor potential cation channel subfamily M member 2 isoform X2 Equus caballus	XP_023486051	Equus caballus	1502
288	XP_014686241.2/1-1502 transient receptor potential cation channel subfamily M member 2 isoform X1 Equus asinus	XP_014686241	Equus asinus	1502
289	XP_022452604.1/1-1497 transient receptor potential cation channel subfamily M member 2 isoform X1 Delphinapterus leucas	XP_022452604	Delphinapterus leucas	1497

### Sheet: Sheet2
D
D
D
D
D
D
D
D
D
D
D
D
D
D
D
D
D
D
D
D
D
D
D
D
D
D
D
D
D
D
D
D
D
D
D
D
D
D
D
D
D
D
D
D
D
D
D
D
D
E
E
E
E
E
E
E
E
E
E
E
E
H
H
H
H
H
H
N
N
